# Discovery of a Covalent FEM1B Recruiter for Targeted Protein Degradation Applications

**DOI:** 10.1101/2021.04.15.439993

**Authors:** Nathaniel J. Henning, Andrew G. Manford, Jessica N. Spradlin, Scott M. Brittain, Jeffrey M. McKenna, John A. Tallarico, Markus Schirle, Michael Rape, Daniel K. Nomura

## Abstract

Proteolysis Targeting Chimeras (PROTACs), heterobifunctional compounds that consist of protein-targeting ligands linked to an E3 ligase recruiter, have arisen as a powerful therapeutic modality for targeted protein degradation (TPD). Despite the popularity of TPD approaches in drug discovery, only a small number of E3 ligase recruiters are available for the >600 E3 ligases that exist in human cells. Here, we have discovered a cysteine-reactive covalent ligand, EN106, that targets FEM1B, an E3 ligase recently discovered as the critical component of the cellular response to reductive stress. By targeting Cys186 in FEM1B, EN106 disrupts recognition of the key reductive stress substrate of FEM1B, FNIP1. We further establish that EN106 can be used as a covalent recruiter for FEM1B in TPD applications, in which we demonstrate that a PROTAC linking EN106 to the BET Bromodomain inhibitor JQ1 leads to specific FEM1B- and proteasome-dependent degradation of BRD4 in cells. Our study showcases a covalent ligand that targets a natural E3 ligase-substrate binding site and highlights the utility of covalent ligand screening in expanding the arsenal of E3 ligase recruiters that can be deployed for TPD applications.
