## Supplementary material for "Discovery of a Covalent FEM1B Recruiter for Targeted Protein Degradation Applications": Table S1

### Sheet: structures of compounds
Compound Name	Catalog number	Molecular Weight	Structure
EN1	Z56791795	263.249
EN2	Z786040720	405.523
EN3	Z1139945350	426.476
EN4	Z786037886	416.477
EN5	Z1118844475	397.525
EN6	EN300-1720461	368.343
EN7	Z56782097	389.196
EN8	Z440901426	352.394
EN9	Z2517211950	179.219
EN10	Z2285377943	243.306
EN12	Z1937821542	343.452
EN13	Z1210284171	421.541
EN14	Z2285378200	308.381
EN15	Z875356630	412.511
EN16	Z786059660	391.427
EN17	Z2285377605	332.381
EN18	Z2517277102	300.318
EN19	Z2285377852	300.185
EN20	Z2285377594	310.397
EN21	Z2693921708	248.282
EN22	Z1937968565	244.294
EN23	Z2517205988	357.332
EN24	Z2285377948	250.302
EN25	Z786037688	416.546
EN26	Z2285377806	289.379
EN27	Z1937857958	324.38
EN28	None
EN29	Z1937966177	307.781
EN30	Z2285378015	311.345
EN32	Z2693798340	266.32
EN33	Z2285377700	285.347
EN35	Z2285378176	257.289
EN36	Z2285377574	324.371
EN37	Z2738323991	323.396
EN38	Z1492364162	293.367
EN39	Z2285378005	261.329
EN40	Z2285378094	217.268
EN43	Z2285378029	249.314
EN44	Z875507436	466.541
EN45	Z875396386	403.507
EN46	Z2517212716	313.401
EN47	Z2285377558	313.357
EN48	Z2285377970	287.363
EN49	Z2285377523	336.189
EN50	Z2285377991	279.3
EN51	Z1938200935	304.375
EN52	Z2285377805	290.407
EN53	Z2285377598	316.449
EN54	Z2732399413	280.755
EN55	Z2285378074	288.372
EN57	Z2285377618	290.367
EN58	Z1937838690	290.319
EN59	Z1250724790	347.418
EN60	Z2693798326	200.241
EN61	Z2732399301	352.438
EN62	Z786046124	487.625
EN63	Z2732399397	319.405
EN64	Z2517218918	251.374
EN65	Z2285377369	309.344
EN66	Z2285377396	338.407
EN67	Z2285378088	278.283
EN68	Z2285378092	329.371
EN69	Z2285377615	323.392
EN70	Z2176371173	323.179
EN71	None
EN72	Z2217101803	323.179
EN73	Z56887648	308.746
EN74	Z56886333	353.853
EN75	Z1562126992	308.596
EN76	Z56943812	332.19
EN77	Z1481034632	365.93
EN78	Z56968768	399.834
EN80	Z56938147	435.774
EN82	Z1354413029	350.809
EN83	Z212045156	283.755
EN84	Z235363003	295.766
EN85	Z56889407	227.647
EN86	Z220564228	263.728
EN87	Z1562121036	253.729
EN88	Z1562120668	281.783
EN89	Z56347110	241.674
EN90	Z1562120148	266.772
EN93	Z1562127042	265.662
EN94	Z147433168	253.729
EN95	Z111874904	269.728
EN96	Z57986056	359.809
EN97	Z203038636	271.744
EN98	Z57990945	373.836
EN99	Z85957075	263.671
EN100	Z199538132	283.755
EN101	Z57042000	281.739
EN102	Z166605376	255.701
EN103	Z56823660	437.721
EN104	Z57991027	323.801
EN105	Z212062956	306.543
EN106	Z56995145	280.711
EN108	Z2738286498	253.305
EN109	Z2517217439	211.261
EN110	Z2738286504	253.305
EN111	Z2517218696	273.279
EN112	Z2738286046	246.266
EN113	None
EN114	Z2517211717	234.274
EN115	Z2517212047	270.332
EN116	Z2738284942	229.323
EN117	Z2285377468	216.284
EN118	Z826848230	278.396
EN119	Z2285377996	249.291
EN120	Z2738286052	246.266
EN121	Z2738283796	213.28
EN122	Z2738283106	198.172
EN123	Z2738283283	203.241
EN124	Z2738285154	232.239
EN125	Z2517205878	233.267
EN126	Z2517214072	240.303
EN127	Z2517217632	231.295
EN128	Z1938410935	241.294
EN129	Z2738285400	235.674
EN130	Z2738283960	216.24
EN131	Z2848646162	154.194
EN132	Z2738282920	194.259
EN133	Z2285377924	197.259
EN134	Z2285377902	195.262
EN135	Z1938044299	289.331
EN136	Z2285377712	247.319
EN137	Z2738284217	219.288
EN138	Z2738287274	269.266
EN139	Z2738283444	207.233
EN140	Z2738283291	203.245
EN141	Z2896791566	241.294
EN142	Z2517209384	256.371
EN143	Z2517207184	278.783
EN144	Z2738286644	256.28
EN145	Z2738285725	241.334
EN146	Z2752838409	267.373
EN147	Z2738283355	205.217
EN148	Z2738285299	233.698
EN149	Z1937768910	202.257
EN150	Z2285377643	209.249
EN151	Z2285377785	224.329
EN152	Z1938200681	247.273
EN153	Z2285378037	308.403
EN154	Z2517209795	237.328
EN155	Z2517206195	217.268
EN156	Z2738285942	245.257
EN157	Z2738282863	193.246
EN158	Z2896791111	258.346
EN159	Z2738283312	204.229
EN160	Z2738286856	259.353
EN161	Z2517214471	274.324
EN162	Z2738286326	250.273
EN163	Z1938234894	222.313
EN164	Z2285377780	240.347
EN165	Z2738283857	215.243
EN166	Z1938278304	221.687
EN167	Z2285377504	194.238
EN168	Z1938289966	222.313
EN169	Z2285378209	194.238
EN170	Z2738285129	231.317
EN171	Z2738287333	270.376
EN172	Z2738286171	248.257
EN173	Z2738286075	246.31
EN174	Z2738284839	228.295
EN175	Z2896797617	286.356
EN176	Z2517205870	219.24
EN177	Z2517207935	139.198
EN178	Z1938250997	234.259
EN179	Z2693798302	274.295
EN180	Z2738284716	226.326
EN181	Z2693798283	169.224
EN182	Z1938329699	235.287
EN183	Z2517216719	235.262
EN184	Z2285377810	198.222
EN185	Z1171854355	208.217
EN186	Z2285377485	208.261
EN187	Z2738283371	205.232
EN188	Z2848645364	193.29
EN189	Z2517215297	250.367
EN190	Z2517216208	171.265
EN191	Z2517209037	171.196
EN192	Z2848645112	168.196
EN193	Z2738287520	276.34
EN194	Z2738286091	246.332
EN195	Z2738283077	197.238
EN196	Z2732399408	254.33
EN197	Z2517210683	244.294
EN198	Z2285377415	272.392
EN199	Z2517217253	267.306
EN200	Z2738285132	231.32
EN201	Z2285378128	207.273
EN202	Z1938355572	171.265
EN203	Z2285377907	193.29
EN204	Z2738283453	207.273
EN205	Z2517208666	221.26
EN206	Z2738283599	209.289
EN207	Z2517213627	278.327
EN226	Z2517206878	260.341
EN227	Z2517214815	250.367
EN228	Z2738284041	217.268
EN229	Z2896797607	272.329
EN230	Z2738284767	227.329
EN231	Z2738284783	228.251
EN232	Z1275476352	302.359
EN233	Z2738284220	220.15
EN234	Z2848645007	189.205
EN235	Z2285378182	237.259
EN236	Z1938381692	167.208
EN237	Z2285377720	295.814
EN238	Z2738283221	201.269
EN239	Z1937731548	260.337
EN240	Z2517216079	285.265
EN241	Z2738283607	209.289
EN242	Z2738282480	181.195
EN243	Z2738283029	196.25
EN244	Z2517217299	195.262
EN245	Z2738285396	235.67
EN246	Z1938400040	217.272
EN247	Z2738282277	169.249
EN248	Z2896884391	192.222
EN249	Z2285377505	221.304
EN250	Z2517211876	280.349
EN251	Z2738283985	216.284
EN252	Z2285377868	194.238
EN253	Z2285377342	224.329
EN254	Z2285377550	221.325
EN255	Z2738283311	204.22
EN256	Z2738283181	201.225
EN257	Z2517218293	221.687
EN258	Z2517217080	239.319
EN259	Z2848645783	169.224
EN260	Z1938157870	245.278
EN261	Z2517212777	241.356
EN262	Z2738285721	241.334
EN263	Z2285378091	280.393
EN264	Z2738283105	197.303
EN265	Z1937806459	194.278
EN266	Z1938357163	207.66
EN267	Z2738287275	269.266
EN268	Z2517213654	270.376
EN269	Z2285377949	193.206
EN270	Z1937993029	207.317
EN271	Z2285377817	164.208
EN272	Z2738285744	242.278
EN273	Z1938023316	279.767
EN274	Z2738282504	181.235
EN275	Z2738287065	263.312
EN276	Z2517215683	208.261
EN277	Z2517217612	235.287
EN278	Z2738283369	205.232
EN279	Z2738286710	257.333
EN280	Z1938106141	151.169
EN281	Z2848645838	183.251
EN282	Z2517214253	245.326
EN283	Z2285377588	281.4
EN284	Z2285377747	241.294
EN285	Z1938096528	240.328
EN286	Z1937775164	234.28
EN287	Z2517218484	265.334
EN288	Z1938080420	260.297
EN289	Z2738284303	221.3
EN290	Z2738282224	167.208
EN291	Z2517212089	205.261
EN292	Z2738282652	188.19
EN293	Z2738284966	230.267
EN294	Z2738286549	254.333
EN295	Z2738282135	153.181
EN296	Z1938026491	237.686
EN297	Z1938022729	165.196
EN298	Z2738285350	235.258
EN299	Z2738286170	248.257
EN300	Z1938034530	210.277
EN301	Z2517211840	203.241
EN302	Z1938437589	217.268
EN303	Z2848645527	185.292
EN304	Z2848645316	237.259
EN305	Z2517215672	179.263
EN306	Z2738283733	212.249
EN307	Z2517214083	232.305
EN308	Z2517213330	288.347
EN309	Z2738283442	207.233
EN310	Z2517213548	278.739
EN311	Z2517209107	249.285
EN312	Z2848645893	179.263
EN313	Z2517209383	230.311
EN314	Z2738283185	201.229
EN315	Z2738285187	232.287
EN316	Z2738284087	217.272
EN317	Z1937894284	216.24
EN318	Z2738283996	216.284
EN319	Z2738284285	221.26
EN320	Z2738284008	216.284
EN321	Z204509074	201.269
EN322	Z2738283293	203.245
EN323	Z2738282551	182.248
EN324	Z2738282501	181.235
EN325	Z2517211679	246.27
EN326	Z2738283365	205.232
EN327	Z2517212911	205.261
EN328	Z2738285223	233.242
EN329	Z2738284096	217.29
EN330	Z2738286712	257.337
EN331	Z2738282385	179.179
EN332	Z1937833942	216.284
EN333	Z2517213538	249.314
EN334	Z2517214774	219.288
EN335	Z1937865731	191.23
EN336	Z1937741167	178.191
EN337	Z1938332566	224.304
EN338	Z2738284911	229.323
EN339	Z2517209136	267.332
EN340	Z1938285133	209.289
EN341	Z2517216698	224.304
EN342	Z2738283953	216.24
EN343	Z2738284969	230.267
EN344	Z2738282228	167.208
EN345	Z2848644898	194.234
EN346	Z2738283506	208.261
EN347	Z2738284296	221.26
EN348	Z2738285331	234.303
EN349	Z2517206073	236.34
EN350	Z2738283439	207.233
EN351	Z2738285802	243.306
EN352	Z2517211714	212.293
EN353	Z1938105419	223.316
EN354	Z2738287306	269.703
EN355	Z1938019174	236.34
EN356	Z1938307966	252.343
EN357	Z2285378244	242.282
EN358	Z2453049015	310.756
EN359	Z2517212999	259.305
EN360	Z2517212018	222.313
EN361	Z2738286844	259.349
EN362	Z2517215748	249.314
EN363	Z2848645027	217.29
EN364	Z2517213824	206.249
EN365	Z2738284542	223.659
EN366	Z2848645637	182.223
EN367	Z2738286892	260.293
EN368	Z1938370110	223.297
EN369	Z1937761664	289.36
EN370	Z2738285463	236.702
EN371	Z2517207213	274.349
EN372	Z2738286535	254.289
EN373	Z2738287154	265.744
EN374	Z2517217177	239.365
EN375	Z2738283155	199.25
EN376	Z2848645596	201.247
EN377	Z2517217652	290.31
EN378	Z2738284983	230.267
EN379	Z2738285567	238.312
EN380	Z2738284156	219.231
EN381	Z2738285000	230.267
EN382	Z2235129356	224.304
EN383	Z2738284203	219.288
EN384	Z2517214305	245.322
EN385	Z2738284637	225.288
EN386	Z2738284365	222.313
EN387	Z2738284002	216.284
EN388	Z2738282976	195.262
EN389	Z2738286827	259.309
EN390	Z2738283493	208.261
EN391	Z2517217570	291.347
EN392	Z2517207835	274.32
EN393	Z2738284072	217.268
EN394	Z1937925921	244.294
EN395	Z1938087826	182.248
EN396	Z2738286401	251.355
EN397	Z2738283389	205.282
EN398	Z2517214657	219.259
EN399	Z2517218773	260.297
EN400	Z2738283325	204.254
EN401	Z2517215072	179.223
EN402	Z2738284774	228.251
EN403	Z2517209080	210.277
EN404	Z2517217434	179.263
EN405	Z1938040507	155.197
EN406	Z2738282906	194.234
EN407	Z2517214458	201.176
EN408	Z2738283868	215.256
EN409	Z2517214834	219.259
EN410	Z2738286310	250.22
EN411	Z2517217444	195.262
EN412	Z2738284293	221.26
EN413	Z1938244616	222.313
EN414	Z1938337348	225.357
EN415	Z2517212341	231.295
EN416	Z2738283866	215.252
EN417	Z2738287651	281.359
EN418	Z2738282984	195.262
EN419	Z2517208522	180.211
EN420	Z1938061739	246.31
EN421	Z1937961956	245.326
EN422	Z2517216936	219.288
EN423	Z2517208134	266.322
EN424	Z2738287091	264.235
EN425	Z1938445455	232.287
EN426	Z826846894	279.365
EN427	Z2738285877	244.294
EN428	Z2738285242	233.271
EN429	Z2738283440	207.233
EN430	Z2848645733	182.223
EN431	Z2848645433	189.205
EN432	Z2848645547	178.191
EN433	Z2738282393	179.179
EN434	Z2738283223	202.213
EN435	Z2517207583	294.782
EN436	Z2738286745	258.321
EN437	Z2848645811	197.303
EN438	Z2517209072	230.311
EN439	Z2738285176	232.283
EN440	Z1938239254	233.336
EN441	Z1937787527	259.305
EN442	Z2738282503	181.235
EN443	Z2517215823	195.262
EN444	Z2517215618	193.21
EN445	Z57035614	248.257
EN446	Z57035619	230.267
EN447	Z57982186	257.293
EN448	Z2517207691	244.294
EN449	Z239550238	230.267
EN450	Z57043669	288.756
EN451	Z362763704	183.157
EN452	Z367678572	191.186
EN453	Z62437119	257.293
EN454	Z425485086	165.167
EN455	Z444349882	191.186
EN456	Z763030014	205.213
EN457	Z276666580	167.252
EN458	Z394693568	152.153
EN459	Z1259341080	190.674
EN460	Z1262327537	147.177
EN461	Z1263602357	165.167
EN462	Z1263714045	181.622
EN463	Z1266854823	161.204
EN464	Z1269638485	183.157
EN465	Z1270207950	241.674
EN466	Z1270207957	221.256
EN467	Z1270207958	177.203
EN468	Z1270207969	179.194
EN469	Z1270446307	179.194
EN470	Z1270446327	179.194
EN471	Z1270446330	172.187
EN472	Z1270446338	237.255
EN473	Z1270482301	195.193
EN474	Z1270502318	177.203
EN475	Z1270502320	179.194
EN476	Z1272096614	206.632
EN477	Z1272744181	177.203
EN478	Z1274462795	241.674
EN479	Z1281657970	180.182
EN480	Z1295580421	221.256
EN481	Z1357774205	215.174
EN482	Z1357902351	236.29
EN483	Z1362203433	262.284
EN484	Z1480670571	205.189
EN485	Z62467778	280.349
EN486	Z1837073418	148.165
EN487	Z1852289473	181.622
EN488	Z1937738070	207.229
EN489	Z2043306571	149.153
EN490	Z2130640725	259.305
EN491	Z2156111450	218.212
EN492	Z381405528	231.251
EN493	Z1937730003	190.202
EN494	Z2491497357	215.174
EN495	Z1937861875	241.294
EN496	Z2517277109	226.279
EN497	Z2517277114	260.724
EN498	Z2517217441	258.343
EN499	Z2517213820	219.288
EN500	Z2517277057	218.278
EN501	Z2517277100	288.376
EN502	Z2517277042	241.294
EN503	Z2517277062	233.315
EN504	Z1937720406	161.204
EN505	Z2517217708	205.213
EN506	Z235353837	165.167
EN507	Z2285377906	276.311
EN508	Z1937964398	232.287
EN509	Z1171855392	239.3
EN510	Z2285377329	310.375
EN511	Z2285377749	168.196
EN512	Z2285377443	244.294
EN513	Z2285377642	230.267
EN514	Z1938028596	268.316
EN515	Z2517211534	288.347
EN516	Z2285377424	245.253
EN517	Z2517211984	237.23
EN518	Z2517206354	271.32
EN519	Z2693798235	248.307
EN520	Z2693921714	184.195
EN521	Z2285377975	217.268
EN522	Z2693798358	269.297
EN523	Z2285377915	234.255
EN524	Z2517208581	179.223
EN525	Z2738286324	250.273
EN526	Z2738285313	234.274
EN527	Z1938110043	217.268
EN528	Z2738285195	232.308
EN529	Z2738287014	262.313
EN530	Z276665414	205.213
EN531	Z2738286625	256.183
EN532	Z2738285497	237.249
EN533	Z2738282703	189.236
EN534	Z2738286346	250.367
EN535	Z1938426464	282.702
EN536	Z2848644977	187.242
EN537	Z1937763618	203.241
EN538	Z2738282522	182.223
EN539	Z2738283998	216.284
EN540	Z2517209426	221.231
EN541	Z1938082573	262.378
EN542	Z2738285206	233.193
EN543	Z2738283994	216.284
EN544	Z2738287063	263.312
EN545	Z2738286367	251.276
EN546	Z1938354565	266.247
EN547	Z2738286909	260.337
EN548	Z2738284705	226.279
EN549	Z2738283810	214.224
EN550	Z2517215293	208.286
EN551	Z2738282643	187.242
EN552	Z2517216302	233.336
EN553	Z2738284218	219.309
EN554	Z2517217500	227.329
EN555	Z2738284215	219.288
EN556	Z2738285372	235.262
EN557	Z2517215394	251.355
EN558	Z2738286709	257.333
EN559	Z2738287723	284.281
EN560	Z2738286521	254.261
EN561	Z2738283802	213.302
EN562	Z2738285436	236.25
EN563	Z2738282624	187.198
EN564	Z2517212312	201.269
EN565	Z2738283497	208.261
EN566	Z2517215309	235.714
EN567	Z2738283276	203.232
EN568	Z1937889973	205.261
EN569	Z1937915790	237.328
EN570	Z2738284187	219.259
EN571	Z1937728034	234.274
EN572	Z2738286519	253.704
EN573	Z2738284267	221.231
EN574	Z1937923651	276.311
EN575	Z1938043321	180.207
EN576	Z2738285772	242.322
EN577	Z2738286220	248.713
EN578	Z2738286893	260.293
EN579	Z2738286169	248.257
EN580	Z2848645682	203.241
EN581	Z1938443454	237.686
EN582	Z1937921791	227.267
EN583	Z2738284179	219.259
EN584	Z2738285568	238.312
EN585	Z2738285416	235.714
EN586	Z2738285748	242.278
EN587	Z2738283582	209.274
EN588	Z2738285262	233.286
EN589	Z2901973343	171.199
EN590	Z2285377341	247.294
EN591	Z2517206666	148.165
EN592	Z1937866427	265.357
EN593	Z2285377930	258.343
EN594	Z2693921711	268.345
EN595	Z1938352888	244.338
EN596	Z2285378159	206.245
EN597	Z2285377857	220.276

### Sheet: screening data
Compound	Backsub_mP rep1	Backsub_mP rep2	Average_mP
EN1	96.8	104.2	100.5
EN2	103.2	116.5	109.85
EN3	95.5	101	98.25
EN4	93.2	97.9	95.55
EN5	95.7	105.8	100.75
EN6	99	106	102.5
EN7	98	104	101
EN8	101.9	105.8	103.85
EN09	97.4	105.4	101.4
EN10	93.5	102.1	97.8
DMSO	98.4	101.3	99.85
DMSO	106.2	101.1	103.65
EN12	98.7	104.4	101.55
EN13	95.9	106.9	101.4
EN14	99.3	104.5	101.9
EN15	95.3	103.4	99.35
EN16	101.9	107.7	104.8
EN17	95.5	106.2	100.85
EN18	101.3	110	105.65
EN19	94.7	109	101.85
EN20	100.5	106.1	103.3
EN21	96.9	101.8	99.35
DMSO	95.4	107.2	101.3
DMSO	98.1	103	100.55
EN22	101.6	108.1	104.85
EN23	94.1	107.4	100.75
EN24	102.2	103.1	102.65
EN25	95.2	105.6	100.4
EN26	103.6	106.2	104.9
EN27	100.9	103.8	102.35
EN28	99	107.7	103.35
EN29	100.3	107.3	103.8
EN30	99	106.9	102.95
EN32	93.3	105.2	99.25
DMSO	101.4	109.6	105.5
DMSO	98.6	104.5	101.55
EN33	102	107.3	104.65
EN35	98.1	103.5	100.8
EN36	103.7	104.3	104
EN37	97.2	102.6	99.9
EN38	100.4	103.8	102.1
EN39	99.6	106.3	102.95
EN40	106.8	106.7	106.75
EN43	103.2	107.3	105.25
EN44	104.9	109.3	107.1
EN45	99.6	107.9	103.75
DMSO	100	109	104.5
DMSO	103.5	105.7	104.6
EN46	107	108.1	107.55
EN47	96.7	108.6	102.65
EN48	105.3	107.2	106.25
EN49	104.4	106.2	105.3
EN50	100.5	103.9	102.2
EN51	95.3	106.8	101.05
EN52	100.9	111.8	106.35
EN53	97.6	104.1	100.85
EN54	96.2	102.5	99.35
EN55	101.7	105.8	103.75
DMSO	97.6	108	102.8
DMSO	103.6	111.2	107.4
EN57	105.5	106.6	106.05
EN58	99.8	106.9	103.35
EN59	102.1	108.9	105.5
EN60	97.8	104.5	101.15
EN61	97.5	104.4	100.95
EN62	102.1	106.3	104.2
EN63	99	105	102
EN64	101.8	105.6	103.7
EN65	93.6	99.4	96.5
EN66	96.6	104.1	100.35
DMSO	100.6	107.7	104.15
DMSO	99	105.3	102.15
EN67	104.3	105.7	105
EN68	107.6	104.8	106.2
EN69	95.9	108.9	102.4
EN70	74.5	80.7	77.6
EN71	97.8	98.3	98.05
EN72	99.9	104.9	102.4
EN74	111.2	116.8	114
EN75	58.5	65.2	61.85
EN78	103.7	104.1	103.9
EN80	97.2	102.1	99.65
DMSO	102.6	104.1	103.35
DMSO	96.8	101.8	99.3
EN82	31.4	30.4	30.9
EN83	81.1	84	82.55
EN84	81.5	87.6	84.55
EN85	84.8	96.3	90.55
EN86	76.6	77.5	77.05
EN87	47.2	54.5	50.85
EN88	28.9	29.8	29.35
EN89	94.1	104	99.05
EN90	86.2	103.3	94.75
EN93	101.5	105.1	103.3
DMSO	95.4	100.9	98.15
DMSO	92.7	101.6	97.15
EN94	38.3	38	38.15
EN95	103.6	95.8	99.7
EN96	78.8	74.6	76.7
EN97	104.6	101.1	102.85
EN98	104.4	110.5	107.45
EN99	104.3	105	104.65
EN100	104.8	104.9	104.85
EN101	25.1	27.1	26.1
EN102	102.3	101.4	101.85
EN103	97.1	99.4	98.25
DMSO	104.2	103.6	103.9
DMSO	105.1	104.5	104.8
EN104	97.7	94.1	95.9
EN105	29.1	19	24.05
EN106	8.1	8.4	8.25
DMSO	83.8	78.4	81.1
DMSO	109.2	101.3	105.25
DMSO	105.9	102.4	104.15
DMSO	107.5	98.9	103.2
DMSO	109.4	104.2	106.8
DMSO	101.7	99.7	100.7
DMSO	106	104.4	105.2
DMSO	101.2	103.6	102.4
DMSO	103.5	104.7	104.1
EN108	103.9	106	104.95
EN109	108.5	111.9	110.2
EN110	103.2	106.7	104.95
EN111	109.2	113.5	111.35
EN112	92.1	93.8	92.95
EN113	111.2	118.9	115.05
EN114	108	110.5	109.25
EN115	105.7	111.4	108.55
EN116	104.4	111.1	107.75
EN117	108.8	105.2	107
DMSO	107.3	107.6	107.45
DMSO	110.1	108.8	109.45
EN118	111.7	111.8	111.75
EN119	109.2	118.7	113.95
EN120	107.2	112.2	109.7
EN121	104.7	112.2	108.45
EN122	104.1	116.5	110.3
EN123	111	110.3	110.65
EN124	107.9	116	111.95
EN125	111.9	114.8	113.35
EN126	107.9	115.7	111.8
EN127	109.6	120.5	115.05
DMSO	108.4	119	113.7
DMSO	112.6	112.8	112.7
EN128	110.7	117	113.85
EN129	107.2	115.3	111.25
EN130	108.8	108.7	108.75
EN131	105.5	110.1	107.8
EN132	106.6	112.8	109.7
EN133	112.5	118.9	115.7
EN134	110.9	114.4	112.65
EN135	108.6	110.6	109.6
EN136	106.8	110.5	108.65
EN137	114.6	120.1	117.35
DMSO	108.6	112.1	110.35
DMSO	102.5	109.8	106.15
EN138	109.5	116.5	113
EN139	115.1	117.4	116.25
EN140	108.5	111.8	110.15
EN141	113	113.7	113.35
EN142	116.4	115.4	115.9
EN143	108.4	116	112.2
EN144	114.2	112.1	113.15
EN145	112.9	112.7	112.8
EN146	105.8	107.9	106.85
EN147	113.6	109.6	111.6
DMSO	111	113.7	112.35
DMSO	107.1	111.7	109.4
EN148	110.2	111.3	110.75
EN149	109.4	115.8	112.6
EN150	111.6	115.7	113.65
EN151	109.4	114.2	111.8
EN152	109	114.3	111.65
EN153	110.8	118.1	114.45
EN154	109.3	111.5	110.4
EN155	112.8	113.9	113.35
EN156	106.1	110.5	108.3
EN157	106.4	109.9	108.15
DMSO	106.1	109.1	107.6
DMSO	107.6	107.7	107.65
EN158	110.2	113.7	111.95
EN159	113.1	109.4	111.25
EN160	116.1	118.1	117.1
EN161	110.6	115.3	112.95
EN162	115	115.1	115.05
EN163	108.1	112	110.05
EN164	108.8	112.7	110.75
EN165	110.9	112.1	111.5
EN166	111.2	112.7	111.95
EN167	112.4	112.5	112.45
DMSO	112.9	114.5	113.7
DMSO	107.2	107.3	107.25
EN168	110.7	117	113.85
EN169	109.1	112.6	110.85
EN170	111.8	105.6	108.7
EN171	107.8	108.6	108.2
EN172	105.9	110.3	108.1
EN173	112.6	112.2	112.4
EN174	118.2	116.6	117.4
EN175	112.3	107.9	110.1
EN176	112.2	108.7	110.45
EN178	117.7	118.3	118
DMSO	108.7	115.6	112.15
DMSO	110.4	106.2	108.3
EN178	110.4	110.1	110.25
EN179	110.8	112.1	111.45
EN180	109.8	112.6	111.2
EN181	111.8	113.7	112.75
EN182	109.9	114	111.95
EN183	111.2	113.5	112.35
EN184	118.7	121.1	119.9
EN185	104.4	110.6	107.5
EN186	117.7	112	114.85
EN187	115.6	110.8	113.2
DMSO	119.3	114.5	116.9
DMSO	116.9	119.8	118.35
EN188	101.9	101.3	101.6
EN189	103.4	102.5	102.95
EN190	108.7	104.2	106.45
EN191	107.6	103.7	105.65
EN192	100.6	99.4	100
EN193	102.7	98.4	100.55
EN194	105.5	101.1	103.3
EN195	103.5	96.3	99.9
EN196	101.5	104.7	103.1
EN197	101.8	102.8	102.3
DMSO	107.3	104.9	106.1
DMSO	105.7	102	103.85
EN198	103.8	97.9	100.85
EN199	93.4	96.3	94.85
EN200	102.4	100.8	101.6
EN201	101.2	100.1	100.65
EN202	102.4	96.1	99.25
EN203	99.3	97.9	98.6
EN204	102	98.7	100.35
EN205	100.7	103	101.85
EN206	98.6	98.4	98.5
EN207	100.8	94.1	97.45
DMSO	96	94.5	95.25
DMSO	106.6	103.5	105.05
EN225	107	110.8	108.9
EN226	109.6	113.1	111.35
EN227	109.3	107.2	108.25
EN228	106.6	112.4	109.5
EN229	108.5	111.8	110.15
EN230	108.9	114.5	111.7
EN231	110.9	113.6	112.25
EN232	109.4	114.7	112.05
EN233	112	113.3	112.65
EN234	107.4	111.9	109.65
DMSO	105.5	113.4	109.45
DMSO	106.7	112.9	109.8
EN235	106.3	110	108.15
EN236	108.8	114.1	111.45
EN237	108.3	112	110.15
EN238	107.3	110.8	109.05
EN239	112	113.7	112.85
EN240	111.1	112.7	111.9
EN241	111.6	115.4	113.5
EN242	119	122.5	120.75
EN243	110.1	111.9	111
EN244	103.6	110	106.8
DMSO	111.1	113.7	112.4
DMSO	108	112.6	110.3
EN245	106.5	111.1	108.8
EN246	112.9	114.9	113.9
EN247	113.6	119.7	116.65
EN248	108.1	113.4	110.75
EN249	113.1	116.9	115
EN250	110.1	114.4	112.25
EN251	114	113.6	113.8
EN252	109.7	114.8	112.25
EN253	111.2	110.4	110.8
EN254	106.9	111.3	109.1
DMSO	112.4	113.9	113.15
DMSO	108.8	113.7	111.25
EN255	109.7	115.4	112.55
EN256	112.7	110.6	111.65
EN257	109.5	111.3	110.4
EN258	107	115.1	111.05
EN259	110.4	113.9	112.15
EN260	111.5	114.7	113.1
EN261	113.6	117.2	115.4
EN262	108.2	115.4	111.8
EN263	105.3	111.1	108.2
EN264	113.1	111.6	112.35
DMSO	109.7	116.8	113.25
DMSO	106.1	115.6	110.85
EN265	107.2	110.3	108.75
EN266	104.9	113.4	109.15
EN267	114.5	113.4	113.95
EN268	111.7	113.2	112.45
EN269	114	116.7	115.35
EN270	112.2	117	114.6
EN271	109.8	119.2	114.5
EN272	110.8	115.8	113.3
EN273	107.4	108.8	108.1
EN274	110.2	115.3	112.75
DMSO	111.1	115.9	113.5
DMSO	107.2	108.1	107.65
EN275	111.2	111.1	111.15
EN276	109.2	112.6	110.9
EN277	108.3	113.9	111.1
EN278	90.7	96.1	93.4
EN279	92	103.7	97.85
EN280	99	100.7	99.85
EN281	93.8	101.5	97.65
EN282	103.3	107.8	105.55
EN283	95.9	105.8	100.85
EN284	101.5	106.5	104
EN285	113.2	105.1	109.15
EN286	96.8	101.1	98.95
EN287	90.9	105.6	98.25
DMSO	91.8	106.6	99.2
DMSO	99.9	106.1	103
EN288	99.4	105.1	102.25
EN289	104.3	108.5	106.4
EN290	106.3	105.6	105.95
EN291	89.7	104	96.85
EN292	103.2	104.8	104
EN293	100.3	108	104.15
EN294	104.9	111.3	108.1
EN295	95.9	110.2	103.05
EN296	93.5	106.7	100.1
EN297	100.1	102.9	101.5
DMSO	96.9	103.3	100.1
DMSO	103.3	105.1	104.2
EN298	101.5	105.7	103.6
EN299	99.6	105	102.3
EN300	103.1	105	104.05
EN301	97.5	101.9	99.7
EN302	98.2	106.2	102.2
EN303	97.5	107	102.25
EN304	98.3	105.4	101.85
EN305	101.8	107.4	104.6
EN306	99.8	101.6	100.7
EN307	97.8	104.9	101.35
DMSO	99.5	111.8	105.65
DMSO	101.8	107.5	104.65
EN308	101.4	103.5	102.45
EN309	103.2	104.9	104.05
EN310	102.6	106.5	104.55
EN311	100	104.3	102.15
EN312	101	106	103.5
EN313	91.2	106.8	99
EN314	95.1	107.9	101.5
EN315	99.4	104.5	101.95
EN316	89.7	98.4	94.05
EN317	102.4	104.5	103.45
DMSO	99.7	107.8	103.75
DMSO	97.6	104.8	101.2
EN318	118	107.7	112.85
EN319	100.6	107.2	103.9
EN320	104.9	105	104.95
EN321	98.1	103.5	100.8
EN322	103.5	105.3	104.4
EN323	102.1	105.8	103.95
EN324	102.3	106.3	104.3
EN325	99.6	102.9	101.25
EN326	88	105	96.5
EN327	95.1	103.2	99.15
DMSO	94.5	104.7	99.6
DMSO	101	107	104
EN328	98.9	103	100.95
EN329	100.1	105.1	102.6
EN330	101.8	107.4	104.6
EN331	99.2	102.2	100.7
EN332	99.8	107.4	103.6
EN333	101.4	106	103.7
EN334	99.6	106.3	102.95
EN335	101.1	104.7	102.9
EN336	98.3	101.2	99.75
EN337	97.1	99.7	98.4
DMSO	98.4	101.2	99.8
DMSO	100	104.1	102.05
EN338	99	105.1	102.05
EN339	95.2	104	99.6
EN340	99.2	107.6	103.4
EN341	101.1	107.9	104.5
EN342	94	102	98
EN343	100.5	102.8	101.65
EN344	91.7	99.8	95.75
EN345	99.1	96.6	97.85
EN346	103.7	103.2	103.45
EN347	100	100.6	100.3
DMSO	98.8	105.6	102.2
DMSO	106.2	101.8	104
EN348	95.5	101.7	98.6
EN349	92.7	99.2	95.95
EN350	81.7	100.4	91.05
EN351	91.6	101.8	96.7
EN352	97.7	99.4	98.55
EN353	95.8	100.7	98.25
EN354	90.9	101.2	96.05
EN355	91.9	95.7	93.8
EN356	92.2	97.9	95.05
EN357	98.2	99.8	99
DMSO	94.6	96.8	95.7
DMSO	107.1	102.4	104.75
EN358	101.3	100.1	100.7
EN359	98.5	99.1	98.8
EN360	92.3	94.9	93.6
EN361	87.5	91	89.25
EN362	101.4	95	98.2
EN363	103.5	105.1	104.3
EN364	102.8	105.5	104.15
EN365	104.9	99.9	102.4
EN366	96	96.9	96.45
EN367	98.8	96.3	97.55
DMSO	104.2	100.6	102.4
DMSO	97	102.7	99.85
EN368	101	104	102.5
EN369	101.8	99.1	100.45
EN370	105.9	98	101.95
EN371	98.2	95	96.6
EN372	103.1	97.7	100.4
EN373	102.1	100.2	101.15
EN374	102.8	100.3	101.55
EN375	104.5	98.9	101.7
EN376	99.6	97.7	98.65
EN377	99.1	94.6	96.85
DMSO	102.5	98.4	100.45
DMSO	100.5	101.9	101.2
EN378	103	101.6	102.3
EN379	99.7	94.6	97.15
EN380	104.2	99.1	101.65
EN381	99.5	96.2	97.85
EN382	100.3	95	97.65
EN383	103.2	97.6	100.4
EN384	100.3	97.1	98.7
EN385	103.9	95.7	99.8
EN386	102.2	95.3	98.75
EN387	103.1	97.6	100.35
DMSO	102.1	98.2	100.15
DMSO	101.7	98.1	99.9
EN388	101.8	106.5	104.15
EN389	104.5	99.1	101.8
EN390	103.1	95.8	99.45
EN391	102.9	101.8	102.35
EN392	100.3	98.4	99.35
EN393	105.4	96.5	100.95
EN394	105.2	97.2	101.2
EN395	98.4	96.2	97.3
EN396	99.9	91.4	95.65
EN397	102.7	96.7	99.7
DMSO	106.2	100	103.1
DMSO	98.9	89.9	94.4
EN398	105.8	102.4	104.1
EN399	102.9	99.6	101.25
EN400	82.7	81	81.85
EN401	101.5	99.4	100.45
EN402	93.2	93	93.1
EN403	98.7	98.3	98.5
EN404	100.9	99.2	100.05
EN405	99.2	93.7	96.45
EN406	95.5	90.4	92.95
EN407	104.9	97.3	101.1
DMSO	104.3	99.6	101.95
DMSO	102.3	99.8	101.05
EN408	110.6	104.6	107.6
EN409	110.1	115.4	112.75
EN410	103.4	97.2	100.3
EN411	102.6	99.7	101.15
EN412	101	90.4	95.7
EN413	100.8	99.1	99.95
EN414	104.9	92	98.45
EN415	97.1	93.4	95.25
EN416	98.4	87.8	93.1
EN417	101.4	98.1	99.75
DMSO	102.9	97.2	100.05
DMSO	100.5	98.7	99.6
EN418	106.6	105.8	106.2
EN419	106.3	100.7	103.5
EN420	109.1	97.4	103.25
EN421	101.5	96	98.75
EN422	100.3	97.9	99.1
EN423	103	97.5	100.25
EN424	99.9	93.9	96.9
EN425	100.6	96.3	98.45
EN426	96.4	91.3	93.85
EN427	99.7	98.8	99.25
DMSO	103	99.3	101.15
DMSO	99.8	92.7	96.25
EN428	108.8	112	110.4
EN429	104.4	96.7	100.55
EN430	101.6	95.8	98.7
EN431	104.7	94.6	99.65
EN432	101	86	93.5
EN433	101.8	96.6	99.2
EN434	101.2	95.8	98.5
EN435	99.7	95.3	97.5
EN436	96.7	91.2	93.95
EN437	99.2	94.9	97.05
DMSO	100.6	97.3	98.95
DMSO	103.6	97	100.3
EN438	106	104.9	105.45
EN439	108.5	101	104.75
EN440	109.7	111.5	110.6
EN441	108	104	106
EN442	105.9	105.6	105.75
EN443	112.2	112	112.1
EN444	111.5	107.9	109.7
EN445	110.8	111.1	110.95
EN446	107	108.1	107.55
EN447	106.7	112.8	109.75
DMSO	109.5	110.1	109.8
DMSO	103.7	107.5	105.6
EN448	107.8	104.1	105.95
EN449	109	108.1	108.55
EN450	93.2	90.2	91.7
EN451	111.4	106.6	109
EN452	112.2	110.6	111.4
EN453	109.9	112.2	111.05
EN454	108.5	108.2	108.35
EN455	110.3	105.8	108.05
EN456	115.6	107.1	111.35
EN457	114.7	113.7	114.2
DMSO	107.7	111.1	109.4
DMSO	108.3	109.2	108.75
EN458	108.6	107.7	108.15
EN459	114.2	110.4	112.3
EN460	115	113.3	114.15
EN461	113.2	101.9	107.55
EN462	109	108.9	108.95
EN463	113.3	109.2	111.25
EN464	112.3	109.9	111.1
EN465	108.5	107.3	107.9
EN466	109.2	103.3	106.25
EN467	109.7	109.2	109.45
DMSO	110.4	105.9	108.15
DMSO	107	108.3	107.65
EN468	112.7	107.3	110
EN469	112.7	111.8	112.25
EN470	114.6	111.1	112.85
EN471	108.6	102.1	105.35
EN472	109.8	110	109.9
EN473	109.3	110.6	109.95
EN474	113.9	109.8	111.85
EN475	112	107.1	109.55
EN476	106.8	106.5	106.65
EN477	114	108.4	111.2
DMSO	114.4	111.4	112.9
DMSO	105.2	107.7	106.45
EN478	110.8	109.8	110.3
EN479	112.2	111.6	111.9
EN480	113.9	111.1	112.5
EN481	110.8	104.3	107.55
EN482	113	111.6	112.3
EN483	107.8	107.9	107.85
EN484	115.8	105.6	110.7
EN485	110.9	100.1	105.5
EN486	103.7	101.4	102.55
EN487	110.7	111.7	111.2
DMSO	109.3	112.1	110.7
DMSO	107.8	105	106.4
EN488	112.3	115.7	114
EN489	119.8	106.6	113.2
EN490	127.5	130.1	128.8
EN491	110.2	105.7	107.95
EN492	108.2	107.7	107.95
EN493	109.3	112.1	110.7
EN494	115.3	105.9	110.6
EN495	108.7	104.2	106.45
EN496	110	103.9	106.95
EN497	110.5	109.2	109.85
DMSO	110.7	109.4	110.05
DMSO	107.7	106.6	107.15
EN498	109.7	107.4	108.55
EN499	115.7	105.4	110.55
EN500	109.3	110.5	109.9
EN501	110.4	108.5	109.45
EN502	117	108.6	112.8
EN503	113.4	109.7	111.55
EN504	110.3	106	108.15
EN505	112.2	103.8	108
EN506	106.7	105.1	105.9
EN507	112	110.7	111.35
DMSO	111.8	109	110.4
DMSO	101.9	104.7	103.3
EN508	113.5	109.9	111.7
EN509	115.4	106	110.7
EN510	112.6	109.2	110.9
EN511	108.4	125.5	116.95
EN512	111.5	111.5	111.5
EN513	110.3	110.2	110.25
EN514	117	106.4	111.7
EN515	106	100.7	103.35
EN516	110.8	106.3	108.55
EN517	108.5	106.5	107.5
DMSO	107.6	104.6	106.1
DMSO	109.3	106.8	108.05
EN518	104.7	104.1	104.4
EN519	110.3	109.2	109.75
EN520	110.1	107.9	109
EN521	109.1	105.2	107.15
EN522	112.1	106.9	109.5
EN523	110.9	108.3	109.6
EN524	111.7	111.1	111.4
EN525	120.3	116.1	118.2
EN526	109.3	107.6	108.45
EN527	114.4	113.3	113.85
DMSO	110.1	113	111.55
DMSO	110.4	110.7	110.55
EN528	110.8	109.2	110
EN529	112.6	109.9	111.25
EN530	113	111.9	112.45
EN531	119.7	117.3	118.5
EN532	112.2	110.5	111.35
EN533	111.9	118	114.95
EN534	115	109.6	112.3
EN535	111.1	109.4	110.25
EN536	109.4	106.7	108.05
EN537	109.8	108.9	109.35
DMSO	111.6	110.7	111.15
DMSO	112.5	113.3	112.9
EN538	114.7	109.8	112.25
EN539	114.3	109	111.65
EN540	112.5	111.9	112.2
EN541	111.7	110.1	110.9
EN542	113.3	106.8	110.05
EN543	115	109.3	112.15
EN544	116.1	113.5	114.8
EN545	112.8	106.4	109.6
EN546	106.7	105.6	106.15
EN547	112.7	109.9	111.3
DMSO	110.3	113.9	112.1
DMSO	110.1	108.2	109.15
EN548	114.3	109	111.65
EN549	114.4	110	112.2
EN550	115	108	111.5
EN551	110.8	109.7	110.25
EN552	122.3	111.6	116.95
EN553	115.4	112.3	113.85
EN554	116	110.2	113.1
EN555	109.8	107	108.4
EN556	103.8	104.3	104.05
EN557	112.1	107.1	109.6
DMSO	114.5	109.5	112
DMSO	111.4	112.4	111.9
EN558	110.1	119.3	114.7
EN559	114.5	110.5	112.5
EN560	116.5	109.7	113.1
EN561	112	117.1	114.55
EN562	111.7	109.3	110.5
EN563	114.3	109	111.65
EN564	112.8	108.5	110.65
EN565	115.4	104.1	109.75
EN566	109.5	102.6	106.05
EN567	113	109.9	111.45
DMSO	113.7	112.9	113.3
DMSO	109.2	109.5	109.35
EN568	109.2	111.1	110.15
EN569	113.3	107.7	110.5
EN570	112.4	108.1	110.25
EN571	112.4	110.2	111.3
EN572	111.1	107.2	109.15
EN573	112.3	113.1	112.7
EN574	110	106.4	108.2
EN575	113.2	111.7	112.45
EN576	110.5	112.5	111.5
EN577	115.7	110.1	112.9
DMSO	113.9	110.4	112.15
DMSO	112.7	110.1	111.4
EN578	115.4	127.7	121.55
EN579	110.1	110.2	110.15
EN580	110.7	108	109.35
EN581	117.5	109.2	113.35
EN582	110	109.4	109.7
EN583	114.2	105.2	109.7
EN584	111.9	106.4	109.15
EN585	110.8	106.4	108.6
EN586	115.3	115.5	115.4
EN587	108.9	105.7	107.3
DMSO	113.7	108.9	111.3
DMSO	110.5	111.7	111.1
EN588	109.8	105.5	107.65
EN589	108.3	106.6	107.45
EN590	110.9	103.9	107.4
EN591	110	108.9	109.45
EN592	114.4	113	113.7
EN593	111.5	107.7	109.6
EN594	108.9	106.1	107.5
EN595	107.6	105.8	106.7
EN596	110.4	103.2	106.8
EN597	111.2	106.2	108.7
DMSO	112	106.3	109.15
DMSO	108.2	102.7	105.45
